# A pan-gene catalogue of Asian cultivated rice

**DOI:** 10.1101/2025.02.17.638606

**Authors:** Bruno Contreras-Moreira, Eshan Sharma, Shradha Saraf, Guy Naamati, Parul Gupta, Justin Elser, Dmytro Chebotarov, Kapeel Chougule, Zhenyuan Lu, Sharon Wei, Andrew Olson, Ian Tsang, Disha Lodha, Yong Zhou, Zhichao Yu, Wen Zhao, Jianwei Zhang, Sandeep Amberkar, Kawinnat Sue-Ob, Maria Martin, Kenneth L. McNally, Doreen Ware, Zhi Sun, Eric W Deutsch, Dario Copetti, Rod A. Wing, Pankaj Jaiswal, Sarah Dyer, Andrew R Jones

## Abstract

The rice genome underpins fundamental research and breeding, but the Nipponbare (japonica) reference does not fully encompass the genetic diversity of Asian rice. To address this gap, the Rice Population Reference Panel (RPRP) was developed, comprising high-quality assemblies of 16 rice cultivars to represent *japonica*, *indica*, *aus*, and *aromatic* varietal groups.

The RPRP has been consistently annotated, supported by extensive experimental data and here we report the computational assignment, characterization and dissemination of stably identified pan-genes. We identified 25,178 core pan-genes shared across all cultivars, alongside cultivar-specific and family-enriched genes. Core genes exhibit higher gene expression and proteomic evidence, higher confidence protein domains and AlphaFold structures, while cultivar-specific genes were enriched for domains under selective breeding pressure, such as for disease resistance. This resource, integrated into public databases, enables researchers to explore genetic and functional diversity via a population-aware “reference guide” across rice genomes, advancing both basic and applied research.
