## Supplementary tables for "A pan-gene catalogue of Asian cultivated rice": Supplementary table S6.xlsx

### Sheet: Interpro and Pfam domains
Genome	Genes with representative Interpro domain	Total genes with InterPro domain	Genes lacking representative domain	Percent genes missing domain
ARC 10497	24898	25327	429	1.69384
Azucena	24973	25444	471	1.85112
Chao Meo	25374	25815	441	1.70831
Gobol Sail Balam	24858	25320	462	1.82464
IR64	24807	25250	443	1.75446
Ketan Nangka	24947	25416	469	1.84529
Khao Yai Guang	25051	25513	462	1.81084
Larha Mugad	24896	25356	460	1.81417
Lima	25379	25851	472	1.82585
Liu Xu	24816	25283	467	1.84709
Minghui 63	24875	25250	375	1.48515
N22	24777	25393	616	2.42587
Natel Boro	24554	25167	613	2.43573
Nipponbare(Gramene)	25114	25532	418	1.63716
Nipponbare(MSU)	36130	37436	1306	3.48862
Nipponbare(RAPDB)	23302	24225	923	3.81011
PR106	24963	25403	440	1.73208
Zhenshan 97	24717	24960	243	0.973558
Genome	Genes with representative pfam domain	Total genes with Pfam domain	Genes lacking representative domain	Percent genes missing domain
ARC 10497	22357	22764	407	1.78791
Azucena	22469	22880	411	1.79633
Chao Meo	22829	23229	400	1.72199
Gobol Sail Balam	22274	22718	444	1.9544
IR64	22306	22703	397	1.74867
Ketan Nangka	22370	22811	441	1.93328
Khao Yai Guang	22462	22882	420	1.8355
Larha Mugad	22326	22761	435	1.91116
Lima	22791	23216	425	1.83063
Liu Xu	22185	22622	437	1.93175
Minghui 63	22335	22689	354	1.56023
N22	22279	22824	545	2.38784
Natel Boro	22009	22573	564	2.49856
Nipponbare(Gramene)	22570	22957	387	1.68576
Nipponbare(MSU)	33696	35006	1310	3.74222
Nipponbare(RAPDB)	20938	21861	923	4.22213
PR106	22431	22815	384	1.6831
Zhenshan 97	22223	22470	247	1.09924
