## Supplementary tables for "A pan-gene catalogue of Asian cultivated rice": Supplementary table S7.txt

Dataset	Experiment name	MS Runs	Spectra ID'd	Distinct Peptides	Cumulative Peptides	Distinct Canonical Proteins	Pubmed Id	Instrument Name	Variable modifications	Fixed modifications	Precursor tol	Frag Tol
PXD008069	Orzya_sativa_Dongjin_leaves_label_free	36	739,325	38,958	38,957	2,910	29970347	Q Exactive Plus	15.9949 (MW); 42.0106 (protein N-term); -17.026549 (peptide N-terminal QC); -18.010565 (peptide N-terminal E); 0.984016 NQ)	57.021464 (C)	10 ppm	10 ppm
PXD010313	oryza_sativa_Nipponbare_seeds_plasma_membrane	32	56,493	20,132	52,855	2,161	30410018	LTQ Orbitrap Velos	15.9949 (MW); 42.0106 (protein N-term); -17.026549 (peptide N-terminal QC); -18.010565 (peptide N-terminal E); 0.984016 NQ)	57.021464 (C)	10 ppm	0.5 Da
PXD013213	oryza_sativa_Kitaake_leaf	35	573,795	37,954	68,516	3,280	32191846	LTQ Orbitrap	15.9949 (MW); 42.0106 (protein N-term); -17.026549 (peptide N-terminal QC); -18.010565 (peptide N-terminal E); 0.984016 NQ)	57.021464 (C)	10 ppm	0.5 Da
PXD014979	oryza_sativa_Qijing_seedling_TMT	54	322,111	59,521	99,437	5,706	31771294	Q Exactive Plus	15.9949 (MW); 42.0106 (protein N-term); -17.026549 (peptide N-terminal QC); -18.010565 (peptide N-terminal E); 0.984016 NQ); 229.162930 (peptide N-terminus, S)	57.021464 (C); 229.162930 (K)	20 ppm	20 ppm
PXD017187	oryza_sativa_nipponbare_seedling_TMT	42	363,049	73,035	123,403	6,218	32275888	Orbitrap Fusion	15.9949 (MW); 42.0106 (protein N-term); -17.026549 (peptide N-terminal QC); -18.010565 (peptide N-terminal E); 0.984016 NQ); 229.162930 (peptide N-terminus, S)	57.021464 (C); 229.162930 (K)	20 ppm	20 ppm
PXD017967	oryza_sativa_itraq_panicle_blast	24	344,163	61,711	136,354	5,918	26467468	Orbitrap Fusion	15.9949 (MW); 42.0106 (protein N-term); 144.102063 (peptide N-terminus)	57.021464 (C); 144.102063 (K)	20 ppm	20 ppm
PXD018197	orzya_sativa_Nipponbare_rootleaf_plasmamembrane	26	105,493	18,096	140,877	1,610	32977500	Orbitrap Elite	15.9949 (MW); 42.0106 (protein N-term); -17.026549 (peptide N-terminal QC); -18.010565 (peptide N-terminal E); 0.984016 NQ)	57.021464 (C)	10 ppm	0.5 Da
PXD021450	oryza_sativa_kitaake_aleurone_cytosole	48	757,050	52,041	165,424	3,036	33771868	Q Exactive HF	15.9949 (MW); 42.0106 (protein N-term); -17.026549 (peptide N-terminal QC); -18.010565 (peptide N-terminal E); 0.984016 NQ)	57.021464 (C)	10 ppm	10 ppm
PXD022357	orzya_sativa_Kitaake_aleurone_subaleurone	213	1,300,707	61,321	170,763	3,252	34270775	Q Exactive HF	15.9949 (MW); 42.0106 (protein N-term); -17.026549 (peptide N-terminal QC); -18.010565 (peptide N-terminal E); 0.984016 NQ)	57.021464 (C)	10 ppm	10 ppm
PXD025132	Oryza_sativa_Dongjin_leaf_microsome	42	692,171	42,728	173,584	4,196	34567038	Q Exactive	15.9949 (MW); 42.0106 (protein N-term); -17.026549 (peptide N-terminal QC); -18.010565 (peptide N-terminal E); 0.984016 NQ)	57.021464 (C)	10 ppm	10 ppm
PXD026348	Oryza_sativa_leaf_TMT	8	64,992	32,010	177,278	3,684	34372692	Orbitrap Fusion Lumos	15.9949 (MW); 42.0106 (protein N-term); -17.026549 (peptide N-terminal QC); -18.010565 (peptide N-terminal E); 0.984016 NQ); 229.162930 (peptide N-terminus, S)	57.021464 (C); 229.162930 (K)	20 ppm	20 ppm
PXD027569	Japonica_Dongjin_infected_label_free_leaf	4	89,007	10,732	177,611	1,191	34979446	Q Exactive	15.9949 (MW); 42.0106 (protein N-term); -17.026549 (peptide N-terminal QC); -18.010565 (peptide N-terminal E); 0.984016 NQ)	57.021464 (C)	10 ppm	10 ppm
PXD027569	Japonica_Dongjin_mock_label_free_leaf	5	106,343	11,156	177,700	1,186	34979446	Q Exactive	15.9949 (MW); 42.0106 (protein N-term); -17.026549 (peptide N-terminal QC); -18.010565 (peptide N-terminal E); 0.984016 NQ)	57.021464 (C)	10 ppm	10 ppm
PXD027569	Japonica_Hwayeong_infected_label_free_leaf	6	7,348	1,458	177,721	161	34979446	Q Exactive	15.9949 (MW); 42.0106 (protein N-term); -17.026549 (peptide N-terminal QC); -18.010565 (peptide N-terminal E); 0.984016 NQ)	57.021464 (C)	10 ppm	10 ppm
PXD027569	Japonica_Hwayeong_mock_label_free_leaf	6	34,239	5,687	177,732	591	34979446	Q Exactive	15.9949 (MW); 42.0106 (protein N-term); -17.026549 (peptide N-terminal QC); -18.010565 (peptide N-terminal E); 0.984016 NQ)	57.021464 (C)	10 ppm	10 ppm
PXD028545	Oryza_sativa_JaponicaHeiSu_leaves_itraq	10	96,042	11,955	178,837	1,377	35548300	Q Exactive	15.9949 (MW); 42.0106 (protein N-term); 144.102063 (peptide N-terminus)	57.021464 (C); 144.102063 (K)	10 ppm	10 ppm
PXD028712	Oryza_sativa_roots	64	787,648	18,781	180,185	1,561	35009065	Orbitrap Fusion Lumos	15.9949 (MW); 42.0106 (protein N-term); -17.026549 (peptide N-terminal QC); -18.010565 (peptide N-terminal E); 0.984016 NQ)	57.021464 (C)	10 ppm	10 ppm
PXD028712	Oryza_sativa_shoots	8	145,322	11,099	180,463	942	35009065	Orbitrap Fusion Lumos	15.9949 (MW); 42.0106 (protein N-term); -17.026549 (peptide N-terminal QC); -18.010565 (peptide N-terminal E); 0.984016 NQ)	57.021464 (C)	10 ppm	10 ppm
PXD030428	Oryza_sativa_leaf_stress-response_TMT	51	323,788	54,389	184,449	4,608	35163659	Q Exactive	15.9949 (MW); 42.0106 (protein N-term); -17.026549 (peptide N-terminal QC); -18.010565 (peptide N-terminal E); 0.984016 NQ); 229.162930 (peptide N-terminus, S)	57.021464 (C); 229.162930 (K)	20 ppm	20 ppm
PXD031352	Orzya_sativa_Kasalath_TMT	8	103,184	26,111	187,291	2,236	35650544	Q Exactive HF-X	15.9949 (MW); 42.0106 (protein N-term); -17.026549 (peptide N-terminal QC); -18.010565 (peptide N-terminal E); 0.984016 NQ); 229.162930 (peptide N-terminus, S)	57.021464 (C); 229.162930 (K)	20 ppm	20 ppm
PXD031497	orzyza_sativa_Nipponbare_seedling_TMT	12	178,943	65,040	198,220	6,225	36340382	Q Exactive HF	15.9949 (MW); 42.0106 (protein N-term); -17.026549 (peptide N-terminal QC); -18.010565 (peptide N-terminal E); 0.984016 NQ); 229.162930 (peptide N-terminus, S)	57.021464 (C); 229.162930 (K)	20 ppm	20 ppm
PXD032689	oryza_sativa_Dongjin_microsome_membrane_TMT	72	1,801,926	71,728	204,324	5,895	35914717	Q Exactive	15.9949 (MW); 42.0106 (protein N-term); -17.026549 (peptide N-terminal QC); -18.010565 (peptide N-terminal E); 0.984016 NQ); 229.162930 (peptide N-terminus, S)	57.021464 (C); 229.162930 (K)	20 ppm	20 ppm
PXD033343	Oryza_sativa_IR64_Azucena_root_tips_TMT	68	705,159	112,265	230,700	7,384	35920597	Q Exactive	15.9949 (MW); 42.0106 (protein N-term); -17.026549 (peptide N-terminal QC); -18.010565 (peptide N-terminal E); 0.984016 NQ); 229.162930 (peptide N-terminus, S)	57.021464 (C); 229.162930 (K)	20 ppm	20 ppm
